# MifRix: An Integrated microbiome framework for predicting generic and disease-specific risks investigating inter-disease diagnostic cross-talks and intra-disease signature variability

**DOI:** 10.64898/2026.08.11.744126

**Authors:** Sourav Goswami, Nalin Arora, Alisha Ansari, Debjit Pramanik, Pavit Singh, Dinesh Palanimuthu, Tarini Shankar Ghosh

**Author notes:** Equally contributing authors (Sourav Goswami, Nalin Arora).

## Abstract

The human gut microbiome is increasingly recognized as a diagnostic indicator across diverse diseases, yet unified frameworks integrating taxonomic and functional features for multi-disease risk assessment, while capturing disease-specific variability in microbiome-alteration signatures, remain limited. Here we present MifRix (Microbiome-inferred Risk-scores with explainability), a two-step ensemble machine-learning framework integrating microbial composition with composition-derived functional signatures to predict generic and disease-specific risk scores across 10 major diseases, coupled with profiling of risk-explainable microbiome features. MifRix was trained using 38,054 gut microbiomes spanning 150 cohorts and 48 nationalities, leveraging taxa abundance and taxa-inferred functional profiles derived from 57,743 functional features mapped across 4,814 species-level taxa. On unseen validation datasets (4,649 microbiomes, 32 cohorts), MifRix outperformed established microbiome health metrics, with disease-specific risk scores achieving strong discrimination (AUC: 0.92-0.99). The explainability module revealed shared microbial signatures across disease pairs, organizing all ten diseases along a continuous gastrointestinal-to-neurological risk gradient, driven not by whole-disease microbiome alteration signatures but by specific, reproducible sub-signatures within each disease. Applied across independent cohorts, MifRix scores further identified population subgroups and individuals at elevated risk for related diseases, flagged precursor/pre-disease states, and tracked therapy-associated response, establishing an interpretable framework for microbiome-based precision diagnostics and disease-risk stratification.
