## Supplementary material for "MifRix: An Integrated microbiome framework for predicting generic and disease-specific risks investigating inter-disease diagnostic cross-talks and intra-disease signature variability": Table S1

### Sheet: TableS1
TableS1: Details of study-cohorts used for building (training & testing) the Generic-Disease (GD) models and Disease-specific (DS) models, unseen datasets used for validation of GD and DS models, comparative analysis with other wellness indices and intervention analysis to show the applicability of the MifRix framework.
Sl.No	Study Name	Control Samples	Diseased Samples	Diseases	Countries	Cohort Type	Sequence Type	Used For
								GD Model	DS Model	GD Unseen Validation	DS Unseen Validation	Comparative Validation	Intervention Analysis
1	American_Gut_Project	2404	268	IBD_GutInflammation;T2D;CVD;IBS	USA	IndustrializedUrban	16s	1	1
2	AmosG_2021	0	18	IBD_GutInflammation	UK	IndustrializedUrban	16s	1	1
3	AsnicarF_2021	1096	0	-	USA	IndustrializedUrban	WGS	1
4	BackhedF_2015	99	0	-	SWE	IndustrializedUrban	WGS	1
5	BartonW_2018	84	0	-	IRL	IndustrializedUrban	WGS	1
6	BaxterN_2016	121	50	CRC	USA	IndustrializedUrban	16s	1	1
7	BedarfJ_2017	28	31	Parkinsons	DEU	IndustrializedUrban	WGS	1	1
8	Bengtsson-PalmeJ_2015	70	0	-	SWE	IndustrializedUrban	WGS	1
9	BoertienJ_2022	172	192	Parkinsons	NLD	IndustrializedUrban	16s	1	1
10	BoktorJ_2022	146	94	Parkinsons	USA	IndustrializedUrban	WGS	1	1
11	BoseM_2023	43	46	CRC	IND	UrbanRuralMixed/RuralTribal	16s	1	1
12	BritoIL_2016	154	0	-	FJI	UrbanRuralMixed/RuralTribal	WGS	1
13	CekanaviciuteE_2017	57	64	MS	USA	IndustrializedUrban	16s	1	1
14	ChenH_2022	10	10	Major Depressive Disorder	TWN	IndustrializedUrban	16s	1	1
15	ChenS_2022	49	58	Parkinsons	TWN	IndustrializedUrban	WGS	1	1
16	ChenW_2012	21	21	CRC	CHN	IndustrializedUrban	16s	1	1
17	ChoileainS_2020	39	26	MS	USA	IndustrializedUrban	16s	1	1
18	CirsteaM_2023	103	197	Parkinsons	CAN	IndustrializedUrban	16s	1	1
19	ClasenF_2025	26	61	Parkinsons	TUR	IndustrializedUrban	WGS	1	1
20	ClooneyA_2020	132	1383	IBD_GutInflammation	IRL	IndustrializedUrban	16s	1	1
21	CortezR_2021	21	19	IBD_GutInflammation	BRA	UrbanRuralMixed/RuralTribal	16s	1	1
22	CosteaP_2017	253	0	-	KAZ;DEU	IndustrializedUrban	WGS	1
23	CroninO_2018	55	0	-	IRL	IndustrializedUrban	WGS	1
24	Cuesta-ZuluagaJ_2018	441	0	-	COL	UrbanRuralMixed/RuralTribal	16s	1
25	DasT_2021	17	24	T2D	IND	UrbanRuralMixed/RuralTribal	WGS	1	1
26	DaviesN_2010	0	44	T2D	NZL	UrbanRuralMixed/RuralTribal	WGS	1	1
27	DeFilippisF_2019	97	0	-	ITA	IndustrializedUrban	WGS	1
28	DhakanD_2019	88	0	-	IND	UrbanRuralMixed/RuralTribal	WGS	1
29	DienerC_2022	1106	0	-	USA	IndustrializedUrban	16s	1
30	DonnellM_2022	22	22	Schizophrenia	AUS	IndustrializedUrban	16s	1	1
31	DoumateyA_2020	0	98	T2D	NGA	UrbanRuralMixed/RuralTribal	16s	1	1
32	DuJ_2025	46	43	Major Depressive Disorder	CHN	IndustrializedUrban	WGS	1	1
33	DubeyA_2018	874	0	-	IND	UrbanRuralMixed/RuralTribal	16s	1
34	DuruI_2024	66	68	Parkinsons	FIN	IndustrializedUrban	WGS	1	1
35	FanY_2022	57	63	Schizophrenia	CHN	IndustrializedUrban	WGS	1	1
36	FerrettiP_2018	22	0	-	ITA	IndustrializedUrban	WGS	1
37	FlemerB_2018	80	93	CRC	IRL	IndustrializedUrban	16s	1	1
38	GeversD_2014	0	145	IBD_GutInflammation	USA	IndustrializedUrban	16s	1	1
39	GuY_2017	0	94	T2D	CHN	IndustrializedUrban	WGS	1	1
40	GuoX_2022	137	223	Parkinsons	JPN	IndustrializedUrban	16s	1	1
41	HMP_2012	145	0	-	USA	IndustrializedUrban	WGS	1
42	HMP_2019_ibdmdb	0	643	IBD_GutInflammation	USA	IndustrializedUrban	WGS	1	1
43	HMP_2019_t2d	42	11	T2D	USA	IndustrializedUrban	WGS	1	1
44	HalfvarsonJ_2017	61	599	IBD_GutInflammation	SWE	IndustrializedUrban	16s	1	1
45	HanniganG_2017	28	27	CRC	CAN	IndustrializedUrban	WGS	1	1
46	HansenL_2018	207	0	-	DNK	IndustrializedUrban	WGS	1
47	HeintzBuschartA_2017	69	36	Parkinsons	DEU	IndustrializedUrban	16s	1	1
48	HernandezD_2023	214	216	T2D	MEX	UrbanRuralMixed/RuralTribal	16s	1	1
49	Hill-BurnsE_2017	104	206	Parkinsons	CHN	IndustrializedUrban	16s	1	1
50	HopfnerF_2017	29	29	Parkinsons	DEU	IndustrializedUrban	16s	1	1
51	HuangB_2023	108	36	Parkinsons	HKG	IndustrializedUrban	16s	1	1
52	IjazU_2017	25	0	-	UK	IndustrializedUrban	WGS	1
53	JefferyI_2020	58	78	IBS	IRL	IndustrializedUrban	WGS	1	1
54	JiaL_2025	63	122	AD	CHN	IndustrializedUrban	WGS	1	1
55	JieZ_2017	171	214	CVD	CHN	IndustrializedUrban	WGS	1	1
56	JoS_2022a	74	81	Parkinsons	KOR	IndustrializedUrban	WGS	1	1
57	JoS_2022b	84	88	Parkinsons	KOR	IndustrializedUrban	16s	1	1
58	KaiyrlykyzyA_2022	43	41	AD	KAZ	UrbanRuralMixed/RuralTribal	16s	1	1
59	KarlssonF_2013	43	53	T2D	SWE;DEU;DNK;HUN;EST;FIN;SVK;ISL;FRA	IndustrializedUrban	WGS	1	1
60	KaurG_2025	106	84	MS	IND	UrbanRuralMixed/RuralTribal	16s	1	1
61	KaurK_2020	30	0	-	IND	UrbanRuralMixed/RuralTribal	WGS	1
62	KediaS_2021	85	73	IBD_GutInflammation	IND	UrbanRuralMixed/RuralTribal	16s	1	1
63	KeohaneD_2020	111	0	-	IRL	IndustrializedUrban	WGS	1
64	KovtunA_2022	38	36	Major Depressive Disorder	RUS	IndustrializedUrban	WGS	1	1
65	LabusJ_2017	23	29	IBS	USA	IndustrializedUrban	16s	1	1
66	LeeJ_2020	43	49	IBS	USA	IndustrializedUrban	16s	1	1
67	LeeK_2022	0	35	IBD_GutInflammation	ITA	IndustrializedUrban	WGS	1	1
68	LiX_2022	29	60	CVD	CHN	IndustrializedUrban	16s	1	1
69	LifeLinesDeep_2016	1124	0	-	NLD	IndustrializedUrban	WGS	1
70	LingZ_2020	0	22	MS	CHN	IndustrializedUrban	16s	1	1
71	LingZ_2022	71	90	Schizophrenia	CHN	IndustrializedUrban	16s	1	1
72	LiuG_2025	71	100	AD	CHN	IndustrializedUrban	16s	1	1
73	LiuH_2019	52	186	CVD	CHN	IndustrializedUrban	16s	1	1
74	LiuP_2022	44	24	Major Depressive Disorder	CHN	IndustrializedUrban	16s	1	1
75	LiuW_2016	110	0	-	MNG	UrbanRuralMixed/RuralTribal	WGS	1
76	LiuY_2020	56	66	IBS	CHN	IndustrializedUrban	16s	1	1
77	HeY_2018	3553	231	CVD;IBS;IBD_GutInflammation	CHN	UrbanRuralMixed/RuralTribal	16s	1	1
78	LloydPriceJ_2019	219	1180	IBD_GutInflammation	USA	IndustrializedUrban	WGS	1	1
79	LokmerA_2019	57	0	-	CMR	UrbanRuralMixed/RuralTribal	WGS	1
80	LouisS_2016	92	0	-	DEU	IndustrializedUrban	WGS	1
81	MaoL_2021	39	38	Parkinsons	CHN	IndustrializedUrban	WGS	1	1
82	MarsR_2020	165	178	IBD_GutInflammation	USA	IndustrializedUrban	WGS	1	1
83	MehtaR_2018	928	0	-	USA	IndustrializedUrban	WGS	1
84	MetaCardis_2020_a	234	914	T2D;CVD	FRA	IndustrializedUrban	WGS	1	1
85	MetwaleyA_2020	0	129	IBD_GutInflammation	ESP	IndustrializedUrban	16s	1	1
86	MicroDiab_India	137	298	T2D	IND	UrbanRuralMixed/RuralTribal	16s	1	1
87	Microdiab_DNK	138	141	T2D	DNK	IndustrializedUrban	16s	1	1
88	MirzaA_2024	32	27	MS	CAN	IndustrializedUrban	16s	1	1
89	MobegiF_2020	100	0	-	AUS	IndustrializedUrban	WGS	1
90	MolesL_2024	20	60	MS	ESP	IndustrializedUrban	16s	1	1
91	MorganX_2012	23	105	IBD_GutInflammation	USA	IndustrializedUrban	16s	1	1
92	NguyenT_2021	73	73	Schizophrenia	USA;UK	IndustrializedUrban	16s	1	1
93	NhungP_2024	44	43	CRC	VNM	UrbanRuralMixed/RuralTribal	16s	1	1
94	NielsenH_2014	248	148	IBD_GutInflammation	DNK;ESP	IndustrializedUrban	WGS	1	1
95	Obregon-TitoA_2015	17	0	-	PER	UrbanRuralMixed/RuralTribal	WGS	1
96	OdamakiT_2016	306	0	-	JPN	IndustrializedUrban	16s	1
97	PallejaA_2018	57	0	-	DNK	IndustrializedUrban	WGS	1
98	PasolliE_2019	111	0	-	MDG	UrbanRuralMixed/RuralTribal	WGS	1
99	PehrssonE_2016	119	0	-	SLV;PER	UrbanRuralMixed/RuralTribal	WGS	1
100	PoyetM_2019	1128	0	-	USA	IndustrializedUrban	16s	1
101	ProbstelA_2020	60	80	MS	USA	IndustrializedUrban	16s	1	1
102	QianY_2018	45	45	Parkinsons	CHN	IndustrializedUrban	16s	1	1
103	RampelliS_2015	22	0	-	TZA	UrbanRuralMixed/RuralTribal	WGS	1
104	RaymondF_2016	72	0	-	CAN	IndustrializedUrban	WGS	1
105	RenallN_2023	382	0	-	NZL	UrbanRuralMixed/RuralTribal	WGS	1
106	RiveraV_2025	49	51	AD	PRI	IndustrializedUrban	16s	1	1
107	SanchezA_2023	0	21	T2D	MEX	UrbanRuralMixed/RuralTribal	16s	1	1
108	SaulnierD_2011	0	36	IBS	USA	IndustrializedUrban	16s	1	1
109	ScheperjansF_2015	73	74	Parkinsons	FIN	IndustrializedUrban	16s	1	1
110	SchirmerM_2016	456	0	-	NLD	IndustrializedUrban	WGS	1
111	SchwerdtfegerL_2025	0	561	MS	USA	IndustrializedUrban	16s	1	1
112	ShaoY_2019	174	0	-	UK	IndustrializedUrban	WGS	1
113	ShenY_2018	53	64	Schizophrenia	CHN	IndustrializedUrban	16s	1	1
114	FitzjerrellsR_2024	36	31	MS	USA	IndustrializedUrban	16s	1	1
115	SmitsS_2017	31	0	-	TZA	UrbanRuralMixed/RuralTribal	WGS	1
116	SongJ_2023	502	120	CVD	KOR	IndustrializedUrban	16s	1	1
117	TakewakiD_2020a	0	98	MS	CHN	IndustrializedUrban	WGS	1	1
118	TakewakiD_2020b	0	98	MS	CHN	IndustrializedUrban	16s	1	1
119	TanA_2021	96	103	Parkinsons	USA	IndustrializedUrban	16s	1	1
120	TaoS_2025	46	46	Schizophrenia	CHN	IndustrializedUrban	WGS	1	1
121	TettA_2019a	36	0	-	TZA	UrbanRuralMixed/RuralTribal	WGS	1
122	TettA_2019b	23	0	-	GHA	UrbanRuralMixed/RuralTribal	WGS	1
123	TettA_2019c	24	0		ETH	UrbanRuralMixed/RuralTribal	WGS	1
124	ThomasA_2018a	14	29	CRC	ITA	IndustrializedUrban	WGS	1	1
125	ThomasA_2018b	28	32	CRC	ITA	IndustrializedUrban	WGS	1	1
126	TianN_2023	0	393	T2D	CHN	IndustrializedUrban	WGS	1	1
127	UedaA_2021a	21	7	AD	JPN	IndustrializedUrban	WGS	1	1
128	UedaA_2021b	21	7	AD	JPN	IndustrializedUrban	16s	1	1
129	UlgerY_2024	10	13	CRC	TUR	IndustrializedUrban	16s	1	1
130	VilaA_2018	0	355	IBD_GutInflammation	NLD	IndustrializedUrban	WGS	1	1
131	VogtmannE_2016	58	52	CRC	USA	IndustrializedUrban	WGS	1	1
132	WallenZ_2020	212	323	Parkinsons	USA	IndustrializedUrban	16s	1	1
133	WampachL_2018	14	0	-	LUX	IndustrializedUrban	WGS	1
134	WangT_2012	56	45	CRC	CHN	IndustrializedUrban	16s	1	1
135	WangX_2025	42	40	Major Depressive Disorder	CHN	IndustrializedUrban	WGS	1	1
136	WangY_2022	13	13	AD	CHN	IndustrializedUrban	16s	1	1
137	WeisS_2019	100	156	Parkinsons	DEU	IndustrializedUrban	16s	1	1
138	WeisS_2021	18	18	Parkinsons	DEU	IndustrializedUrban	16s	1	1
139	WirbelJ_2018	65	60	CRC	DEU	IndustrializedUrban	WGS	1	1
140	WuL_2021	28	33	AD	CHN	IndustrializedUrban	16s	1	1
141	YangJ_2020	239	246	Major Depressive Disorder;CRC	CHN	IndustrializedUrban	WGS	1	1
142	YangY_2021	97	97	CRC	CHN	IndustrializedUrban	WGS	1	1
143	YassourM_2016	36	0	-	KOR	IndustrializedUrban	WGS	1
144	YassourM_2018	116	0	-	FIN	IndustrializedUrban	WGS	1
145	YoshidaN_2019	10	11	CVD	CHN	IndustrializedUrban	16s	1	1
146	YildirimS_2022	51	74	AD	TUR	IndustrializedUrban	16s	1	1
147	ZackularJ_2014	30	30	CRC	USA	IndustrializedUrban	16s	1	1
148	ZeeviD_2015	900	0	-	ISR	IndustrializedUrban	WGS	1
149	ZhuF_2020	78	76	Schizophrenia	CHN	IndustrializedUrban	WGS	1	1
150	ZhuangX_2018	10	20	IBS	CHN	IndustrializedUrban	16s	1	1
151	Zysset-BurriD_2019	30	28	CVD	CHE	IndustrializedUrban	WGS	1	1
152	AhoV_2019	130	136	Parkinsons	FIN	IndustrializedUrban	16s			1	1	1
153	AltomareA_2021	86	77	IBS	ITA	IndustrializedUrban	16s			1	1	1
154	BoussametL_2024	11	13	MS	FRA	IndustrializedUrban	16s			1	1	1
155	DavidL_2015	4	29	Acute Diarrhoea	BGD	UrbanRuralMixed/RuralTribal	WGS			1		1
156	DongY_2023	32	35	CVD	CHN	IndustrializedUrban	16s			1	1	1
157	DongZ_2023	30	60	Major Depressive Disorder	CHN	IndustrializedUrban	WGS			1	1	1
158	FengQ_2015	16	64	CRC;T2D;Polyps	AUT	IndustrializedUrban	WGS			1	1	1	1
159	ForbesJ_2018	47	122	IBD_GutInflammation;MS	CAN	IndustrializedUrban	16s			1	1	1
160	HallA_2017	74	185	IBD_GutInflammation	USA	IndustrializedUrban	WGS			1	1	1
161	JangiS_2016	88	122	MS	USA	IndustrializedUrban	16s			1	1	1
162	LiB_2019	30	30	AD	CHN	IndustrializedUrban	16s			1	1	1
163	LiJ_2014	10	219	IBD_GutInflammation;T2D	DNK;CHN;ESP	IndustrializedUrban	WGS			1	1	1
164	LiJ_2017	41	155	Hypertension	CHN	IndustrializedUrban	WGS			1		1
165	LiangY_2022	53	99	Schizophrenia	CHN	IndustrializedUrban	WGS			1	1	1
166	LiuT_2020	44	84	IBS	CHN	IndustrializedUrban	16s			1	1	1
167	PietrucciD_2019	72	80	Parkinsons	ITA	IndustrializedUrban	16s			1	1	1
168	QinJ_2012	192	169	T2D	CHN	IndustrializedUrban	16s			1	1	1
169	SankaranarayananK_2015	18	19	T2D	USA	IndustrializedUrban	WGS			1	1	1
170	SchirmerM_2018	18	65	IBD_GutInflammation	USA	IndustrializedUrban	WGS			1	1	1
171	SunZ_2022	0	98	COVID	CHN	IndustrializedUrban	WGS			1
172	TomizawaY_2020	0	246	Depression	JPN	IndustrializedUrban	16s			1
173	WedenojaS_2022	0	144	CLD	SWE	IndustrializedUrban	16s			1
174	WillingB_2010	35	44	IBD_GutInflammation	SWE	IndustrializedUrban	16s			1	1	1
175	YachidaS_2019	246	330	CRC;Polyps	JPN	IndustrializedUrban	WGS			1	1	1	1
176	YanF_2022	50	50	Schizophrenia	CHN	IndustrializedUrban	16s			1	1	1
177	YeZ_2018	45	20	BD	CHN	IndustrializedUrban	WGS			1		1
178	YoshidaN_2018	30	30	CVD	JPN	IndustrializedUrban	16s			1	1	1
179	YuJ_2015	38	90	CRC;T2D	CHN	IndustrializedUrban	WGS			1	1	1
180	ZellerG_2014	61	95	CRC;Polyps	FRA	IndustrializedUrban	WGS			1	1	1	1
181	ZhangY_2022	0	106	Parkinsons	CHN	IndustrializedUrban	16s			1	1
182	ZhouY_2020	32	56	Postpartum Depressive Disorder	CHN	IndustrializedUrban	16s			1		1
183	ZhuangZ_2018	43	43	AD	CHN	IndustrializedUrban	16s			1	1	1
184	DwiyantoJ_2023	199	0	-	MYS	IndustrializedUrban	WGS						1
185	NUAGE	1228	0	-	ITA	IndustrializedUrban	16s						1
186	DavarD_2021	182	0	Melanoma	USA	IndustrializedUrban	WGS						1
187	CDFMT	24	75	Crohn's Disease	IND	UrbanRuralMixed/RuralTribal	WGS						1
188	KongL_2020	0	41	IBD_GutInflammation	FRA	IndustrializedUrban	WGS						1
189	KumpP_2017	0	39	IBD_GutInflammation	AUS	IndustrializedUrban	WGS						1
