## Supplementary material for "MifRix: An Integrated microbiome framework for predicting generic and disease-specific risks investigating inter-disease diagnostic cross-talks and intra-disease signature variability": Table S2

### Sheet: Title
				Table S2. Study cohort details for the studies used in Generic Disease risk assessment (GD) models building and disease-specific risk assessment (DS) models building

### Sheet: GD Models
Study cohort details for the studies used in Generic Disease risk assessment (GD) models building
Study name	Disease Name	Total Samples	Train Samples	Test Samples	Cohort Types	Countries	Sequence Type
American_Gut_Project	control	2404	1805	599	IndustrializedUrban	USA	16s
AsnicarF_2021	control	1096	821	275	IndustrializedUrban	USA	WGS
BackhedF_2015	control	99	77	22	IndustrializedUrban	SWE	WGS
BartonW_2018	control	84	59	25	IndustrializedUrban	IRL	WGS
BaxterN_2016	control	121	86	35	IndustrializedUrban	USA	16s
BedarfJ_2017	control	28	23	5	IndustrializedUrban	DEU	WGS
Bengtsson-PalmeJ_2015	control	70	53	17	IndustrializedUrban	SWE	WGS
BoertienJ_2022	control	172	121	51	IndustrializedUrban	NLD	16s
BoktorJ_2022	control	146	108	38	IndustrializedUrban	USA	WGS
BoseM_2023	control	43	37	6	UrbanRuralMixed/RuralTribal	IND	16s
BritoIL_2016	control	154	116	38	UrbanRuralMixed/RuralTribal	FJI	WGS
CekanaviciuteE_2017	control	57	45	12	IndustrializedUrban	USA	16s
ChenH_2022	control	10	7	3	IndustrializedUrban	TWN	16s
ChenS_2022	control	49	40	9	IndustrializedUrban	TWN	WGS
ChenW_2012	control	21	15	6	IndustrializedUrban	CHN	16s
ChoileainS_2020	control	39	31	8	IndustrializedUrban	USA	16s
CirsteaM_2023	control	103	78	25	IndustrializedUrban	CAN	16s
ClasenF_2025	control	26	23	3	IndustrializedUrban	TUR	WGS
ClooneyA_2020	control	132	100	32	IndustrializedUrban	IRL	16s
CortezR_2021	control	21	19	2	UrbanRuralMixed/RuralTribal	BRA	16s
CosteaP_2017	control	253	199	54	IndustrializedUrban	KAZ;DEU	WGS
CroninO_2018	control	55	42	13	IndustrializedUrban	IRL	WGS
Cuesta-ZuluagaJ_2018	control	441	324	117	UrbanRuralMixed/RuralTribal	COL	16s
DasT_2021	control	17	13	4	UrbanRuralMixed/RuralTribal	IND	WGS
DeFilippisF_2019	control	97	77	20	IndustrializedUrban	ITA	WGS
DhakanD_2019	control	88	66	22	UrbanRuralMixed/RuralTribal	IND	WGS
DienerC_2022	control	1106	852	254	IndustrializedUrban	USA	16s
DonnellM_2022	control	22	16	6	IndustrializedUrban	AUS	16s
DuJ_2025	control	46	37	9	IndustrializedUrban	CHN	WGS
DubeyA_2018	control	874	666	208	UrbanRuralMixed/RuralTribal	IND	16s
DuruI_2024	control	66	48	18	IndustrializedUrban	FIN	WGS
FanY_2022	control	57	42	15	IndustrializedUrban	CHN	WGS
FerrettiP_2018	control	22	15	7	IndustrializedUrban	ITA	WGS
FlemerB_2018	control	80	57	23	IndustrializedUrban	IRL	16s
GuoX_2022	control	137	96	41	IndustrializedUrban	JPN	16s
HMP_2012	control	145	112	33	IndustrializedUrban	USA	WGS
HMP_2019_t2d	control	42	26	16	IndustrializedUrban	USA	WGS
HalfvarsonJ_2017	control	61	43	18	IndustrializedUrban	SWE	16s
HanniganG_2017	control	28	18	10	IndustrializedUrban	CAN	WGS
HansenL_2018	control	207	159	48	IndustrializedUrban	DNK	WGS
HeintzBuschartA_2017	control	69	54	15	IndustrializedUrban	DEU	16s
HernandezD_2023	control	214	160	54	UrbanRuralMixed/RuralTribal	MEX	16s
Hill-BurnsE_2017	control	104	78	26	IndustrializedUrban	CHN	16s
HopfnerF_2017	control	29	20	9	IndustrializedUrban	DEU	16s
HuangB_2023	control	108	71	37	IndustrializedUrban	HKG	16s
IjazU_2017	control	25	20	5	IndustrializedUrban	UK	WGS
JefferyI_2020	control	58	41	17	IndustrializedUrban	IRL	WGS
JiaL_2025	control	63	48	15	IndustrializedUrban	CHN	WGS
JieZ_2017	control	171	126	45	IndustrializedUrban	CHN	WGS
JoS_2022a	control	74	58	16	IndustrializedUrban	KOR	WGS
JoS_2022b	control	84	63	21	IndustrializedUrban	KOR	16s
KaiyrlykyzyA_2022	control	43	32	11	IndustrializedUrban	KAZ	16s
KarlssonF_2013	control	43	29	14	IndustrializedUrban	SWE;DEU;ISL;FRA	WGS
KaurG_2025	control	106	81	25	UrbanRuralMixed/RuralTribal	IND	16s
KaurK_2020	control	30	18	12	UrbanRuralMixed/RuralTribal	IND	WGS
KediaS_2021	control	85	58	27	UrbanRuralMixed/RuralTribal	IND	16s
KeohaneD_2020	control	111	78	33	IndustrializedUrban	IRL	WGS
KovtunA_2022	control	38	28	10	IndustrializedUrban	RUS	WGS
LabusJ_2017	control	23	16	7	IndustrializedUrban	USA	16s
LeeJ_2020	control	43	33	10	IndustrializedUrban	USA	16s
LiX_2022	control	29	23	6	IndustrializedUrban	CHN	16s
LifeLinesDeep_2016	control	1124	848	276	IndustrializedUrban	NLD	WGS
LingZ_2022	control	71	47	24	IndustrializedUrban	CHN	16s
LiuG_2025	control	71	48	23	IndustrializedUrban	CHN	16s
LiuH_2019	control	52	44	8	IndustrializedUrban	CHN	16s
LiuP_2022	control	44	34	10	IndustrializedUrban	CHN	16s
LiuW_2016	control	110	86	24	UrbanRuralMixed/RuralTribal	MNG	WGS
LiuY_2020	control	56	40	16	IndustrializedUrban	CHN	16s
He	control	3553	2671	882	UrbanRuralMixed/RuralTribal	CHN	16s
LloydPriceJ_2019	control	219	165	54	IndustrializedUrban	USA	WGS
LokmerA_2019	control	57	42	15	UrbanRuralMixed/RuralTribal	CMR	WGS
LouisS_2016	control	92	68	24	IndustrializedUrban	DEU	WGS
MaoL_2021	control	39	28	11	IndustrializedUrban	CHN	WGS
MarsR_2020	control	165	122	43	IndustrializedUrban	USA	WGS
MehtaR_2018	control	928	677	251	IndustrializedUrban	USA	WGS
MetaCardis_2020_a	control	234	160	74	IndustrializedUrban	FRA	WGS
MicroDiab_India	control	137	103	34	UrbanRuralMixed/RuralTribal	IND	16s
Microdiab_DNK	control	138	99	39	IndustrializedUrban	DNK	16s
MirzaA_2024	control	32	24	8	IndustrializedUrban	CAN	16s
MobegiF_2020	control	100	81	19	IndustrializedUrban	AUS	WGS
MolesL_2024	control	20	15	5	IndustrializedUrban	ESP	16s
MorganX_2012	control	23	17	6	IndustrializedUrban	USA	16s
NguyenT_2021	control	73	52	21	IndustrializedUrban	USA;UK	16s
NhungP_2024	control	44	34	10	UrbanRuralMixed/RuralTribal	VNM	16s
NielsenH_2014	control	248	177	71	IndustrializedUrban	DNK;ESP	WGS
Obregon-TitoA_2015	control	17	14	3	UrbanRuralMixed/RuralTribal	PER	WGS
OdamakiT_2016	control	306	235	71	IndustrializedUrban	JPN	16s
PallejaA_2018	control	57	45	12	IndustrializedUrban	DNK	WGS
PasolliE_2019	control	111	90	21	UrbanRuralMixed/RuralTribal	MDG	WGS
PehrssonE_2016	control	119	98	21	UrbanRuralMixed/RuralTribal	SLV;PER	WGS
PoyetM_2019	control	1128	860	268	IndustrializedUrban	USA	16s
ProbstelA_2020	control	60	44	16	IndustrializedUrban	USA	16s
QianY_2018	control	45	36	9	IndustrializedUrban	CHN	16s
RampelliS_2015	control	22	14	8	UrbanRuralMixed/RuralTribal	TZA	WGS
RaymondF_2016	control	72	58	14	IndustrializedUrban	CAN	WGS
RenallN_2023	control	382	278	104	UrbanRuralMixed/RuralTribal	NZL	WGS
RiveraV_2025	control	49	42	7	IndustrializedUrban	PRI	16s
ScheperjansF_2015	control	73	59	14	IndustrializedUrban	FIN	16s
SchirmerM_2016	control	456	337	119	IndustrializedUrban	NLD	WGS
ShaoY_2019	control	174	136	38	IndustrializedUrban	UK	WGS
ShenY_2018	control	53	38	15	IndustrializedUrban	CHN	16s
ShrodeR_2023	control	36	27	9	IndustrializedUrban	USA	16s
SmitsS_2017	control	31	22	9	UrbanRuralMixed/RuralTribal	TZA	WGS
SongJ_2023	control	502	376	126	IndustrializedUrban	KOR	16s
TanA_2021	control	96	64	32	IndustrializedUrban	USA	16s
TaoS_2025	control	46	35	11	IndustrializedUrban	CHN	WGS
TettA_2019a	control	36	28	8	UrbanRuralMixed/RuralTribal	TZA	WGS
TettA_2019b	control	23	19	4	UrbanRuralMixed/RuralTribal	GHA	WGS
TettA_2019c	control	24	17	7	UrbanRuralMixed/RuralTribal	ETH	WGS
ThomasA_2018a	control	14	12	2	IndustrializedUrban	ITA	WGS
ThomasA_2018b	control	28	23	5	IndustrializedUrban	ITA	WGS
UedaA_2021	control	42	27	15	IndustrializedUrban	JPN	16s;WGS
UlgerY_2024	control	10	4	6	IndustrializedUrban	TUR	16s
VogtmannE_2016	control	58	50	8	IndustrializedUrban	USA	WGS
WallenZ_2020	control	212	159	53	IndustrializedUrban	USA	16s
WampachL_2018	control	14	12	2	IndustrializedUrban	LUX	WGS
WangT_2012	control	56	44	12	IndustrializedUrban	CHN	16s
WangX_2025	control	42	33	9	IndustrializedUrban	CHN	WGS
WangY_2022	control	13	11	2	IndustrializedUrban	CHN	16s
WeisS_2019	control	100	71	29	IndustrializedUrban	DEU	16s
WeisS_2021	control	18	14	4	IndustrializedUrban	DEU	16s
WirbelJ_2018	control	65	53	12	IndustrializedUrban	DEU	WGS
WuL_2021	control	28	19	9	IndustrializedUrban	CHN	16s
YangJ_2020	control	239	175	64	IndustrializedUrban	CHN	WGS
YangY_2021	control	97	75	22	IndustrializedUrban	CHN	WGS
YassourM_2016	control	36	29	7	IndustrializedUrban	KOR	WGS
YassourM_2018	control	116	93	23	IndustrializedUrban	FIN	WGS
YoshidaN_2019	control	10	8	2	IndustrializedUrban	CHN	16s
YildirimS_2022	control	51	40	11	IndustrializedUrban	TUR	16s
ZackularJ_2014	control	30	26	4	IndustrializedUrban	USA	16s
ZeeviD_2015	control	900	653	247	IndustrializedUrban	ISR	WGS
ZhuF_2020	control	78	62	16	IndustrializedUrban	CHN	WGS
ZhuangX_2018	control	10	6	4	IndustrializedUrban	CHN	16s
Zysset-BurriD_2019	control	30	25	5	IndustrializedUrban	CHE	WGS
American_Gut_Project	CVD;IBD_GutInflammation;IBS;T2D	268	203	65	IndustrializedUrban	USA	16s
AmosG_2021	IBD_GutInflammation	18	13	5	IndustrializedUrban	UK	16s
BaxterN_2016	CRC	50	38	12	IndustrializedUrban	USA	16s
BedarfJ_2017	Parkinsons	31	25	6	IndustrializedUrban	DEU	WGS
BoertienJ_2022	Parkinsons	192	132	60	IndustrializedUrban	NLD	16s
BoktorJ_2022	Parkinsons	94	66	28	IndustrializedUrban	USA	WGS
BoseM_2023	CRC	46	37	9	UrbanRuralMixed/RuralTribal	IND	16s
CekanaviciuteE_2017	MS	64	39	25	IndustrializedUrban	USA	16s
ChenH_2022	Major_Depressive_Disorder	10	9	1	IndustrializedUrban	TWN	16s
ChenS_2022	Parkinsons	58	43	15	IndustrializedUrban	TWN	WGS
ChenW_2012	CRC	21	16	5	IndustrializedUrban	CHN	16s
ChoileainS_2020	MS	26	23	3	IndustrializedUrban	USA	16s
CirsteaM_2023	Parkinsons	197	146	51	IndustrializedUrban	CAN	16s
ClasenF_2025	Parkinsons	61	45	16	IndustrializedUrban	TUR	WGS
ClooneyA_2020	IBD_GutInflammation	1383	1040	343	IndustrializedUrban	IRL	16s
CortezR_2021	IBD_GutInflammation	19	15	4	UrbanRuralMixed/RuralTribal	BRA	16s
DasT_2021	T2D	24	15	9	UrbanRuralMixed/RuralTribal	IND	WGS
DaviesN_2010	T2D	44	36	8	UrbanRuralMixed/RuralTribal	NZL	WGS
DonnellM_2022	Schizophrenia	22	20	2	IndustrializedUrban	AUS	16s
DoumateyA_2020	T2D	98	70	28	UrbanRuralMixed/RuralTribal	NGA	16s
DuJ_2025	Major_Depressive_Disorder	43	36	7	IndustrializedUrban	CHN	WGS
DuruI_2024	Parkinsons	68	51	17	IndustrializedUrban	FIN	WGS
FanY_2022	Schizophrenia	63	47	16	IndustrializedUrban	CHN	WGS
FlemerB_2018	CRC	93	70	23	IndustrializedUrban	IRL	16s
GeversD_2014	IBD_GutInflammation	145	111	34	IndustrializedUrban	USA	16s
GuY_2017	T2D	94	74	20	IndustrializedUrban	CHN	WGS
GuoX_2022	Parkinsons	223	171	52	IndustrializedUrban	JPN	16s
HMP_2019_ibdmdb	IBD_GutInflammation	643	475	168	IndustrializedUrban	USA	WGS
HMP_2019_t2d	T2D	11	8	3	IndustrializedUrban	USA	WGS
HalfvarsonJ_2017	IBD_GutInflammation	599	442	157	IndustrializedUrban	SWE	16s
HanniganG_2017	CRC	27	18	9	IndustrializedUrban	CAN	WGS
HeintzBuschartA_2017	Parkinsons	36	25	11	IndustrializedUrban	DEU	16s
HernandezD_2023	T2D	216	165	51	UrbanRuralMixed/RuralTribal	MEX	16s
Hill-BurnsE_2017	Parkinsons	206	168	38	IndustrializedUrban	CHN	16s
HopfnerF_2017	Parkinsons	29	20	9	IndustrializedUrban	DEU	16s
HuangB_2023	Parkinsons	36	29	7	IndustrializedUrban	HKG	16s
JefferyI_2020	IBS	78	59	19	IndustrializedUrban	IRL	WGS
JiaL_2025	AD	122	88	34	IndustrializedUrban	CHN	WGS
JieZ_2017	CVD	214	156	58	IndustrializedUrban	CHN	WGS
JoS_2022a	Parkinsons	81	60	21	IndustrializedUrban	KOR	WGS
JoS_2022b	Parkinsons	88	59	29	IndustrializedUrban	KOR	16s
KaiyrlykyzyA_2022	AD	41	32	9	UrbanRuralMixed/RuralTribal	KAZ	16s
KarlssonF_2013	T2D	53	45	8	IndustrializedUrban	SWE;DEU;DNK;HUN;EST;FIN;SVK	WGS
KaurG_2025	MS	84	63	21	UrbanRuralMixed/RuralTribal	IND	16s
KediaS_2021	IBD_GutInflammation	73	51	22	UrbanRuralMixed/RuralTribal	IND	16s
KovtunA_2022	Major_Depressive_Disorder	36	26	10	IndustrializedUrban	RUS	WGS
LabusJ_2017	IBS	29	22	7	IndustrializedUrban	USA	16s
LeeJ_2020	IBS	49	37	12	IndustrializedUrban	USA	16s
LeeK_2022	IBD_GutInflammation	35	25	10	IndustrializedUrban	ITA	WGS
LiX_2022	CVD	60	49	11	IndustrializedUrban	CHN	16s
LingZ_2020	MS	22	17	5	IndustrializedUrban	CHN	16s
LingZ_2022	Schizophrenia	90	64	26	IndustrializedUrban	CHN	16s
LiuG_2025	AD	100	78	22	IndustrializedUrban	CHN	16s
LiuH_2019	CVD	186	146	40	IndustrializedUrban	CHN	16s
LiuP_2022	Major_Depressive_Disorder	24	14	10	IndustrializedUrban	CHN	16s
LiuY_2020	IBS	66	47	19	IndustrializedUrban	CHN	16s
He	CVD;IBD_GutInflammation;IBS;CVD;IBD_GutInflammation;CVD;IBD_GutInflammation;IBS;CVD;IBS	231	162	69	UrbanRuralMixed/RuralTribal	CHN	16s
LloydPriceJ_2019	IBD_GutInflammation	1180	899	281	IndustrializedUrban	USA	WGS
MaoL_2021	Parkinsons	38	25	13	IndustrializedUrban	CHN	WGS
MarsR_2020	IBD_GutInflammation	178	139	39	IndustrializedUrban	USA	WGS
MetaCardis_2020_a	CVD;T2D;CVD;T2D	914	492	422	IndustrializedUrban	FRA	WGS
MetwaleyA_2020	IBD_GutInflammation	129	89	40	IndustrializedUrban	ESP	16s
MicroDiab_India	T2D;Parkinsons	298	212	86	UrbanRuralMixed/RuralTribal	IND	16s
Microdiab_DNK	T2D	141	101	40	IndustrializedUrban	DNK	16s
MirzaA_2024	MS	27	19	8	IndustrializedUrban	CAN	16s
MolesL_2024	MS	60	48	12	IndustrializedUrban	ESP	16s
MorganX_2012	IBD_GutInflammation	105	79	26	IndustrializedUrban	USA	16s
NguyenT_2021	Schizophrenia	73	57	16	IndustrializedUrban	USA	16s
NhungP_2024	CRC	43	34	9	UrbanRuralMixed/RuralTribal	VNM	16s
NielsenH_2014	IBD_GutInflammation	148	119	29	IndustrializedUrban	DNK;ESP	WGS
ProbstelA_2020	MS	80	63	17	IndustrializedUrban	USA	16s
QianY_2018	Parkinsons	45	29	16	IndustrializedUrban	CHN	16s
RiveraV_2025	AD	51	38	13	IndustrializedUrban	PRI	16s
SanchezA_2023	T2D	21	16	5	UrbanRuralMixed/RuralTribal	MEX	16s
SaulnierD_2011	IBS	36	28	8	IndustrializedUrban	USA	16s
ScheperjansF_2015	Parkinsons	74	61	13	IndustrializedUrban	FIN	16s
SchwerdtfegerL_2025	MS	561	425	136	IndustrializedUrban	USA	16s
ShenY_2018	Schizophrenia	64	43	21	IndustrializedUrban	CHN	16s
ShrodeR_2023	MS	31	22	9	IndustrializedUrban	USA	16s
SongJ_2023	CVD	120	87	33	IndustrializedUrban	KOR	16s
TakewakiD_2020a	MS	98	76	22	IndustrializedUrban	CHN	WGS
TakewakiD_2020b	MS	98	68	30	IndustrializedUrban	CHN	16s
TanA_2021	Parkinsons	103	85	18	IndustrializedUrban	USA	16s
TaoS_2025	Schizophrenia	46	38	8	IndustrializedUrban	CHN	WGS
ThomasA_2018a	CRC	29	22	7	IndustrializedUrban	ITA	WGS
ThomasA_2018b	CRC	32	24	8	IndustrializedUrban	ITA	WGS
TianN_2023	T2D	393	297	96	IndustrializedUrban	CHN	WGS
UedaA_2021	AD	14	9	5	IndustrializedUrban	JPN	16s;WGS
UlgerY_2024	CRC	13	9	4	IndustrializedUrban	TUR	16s
VilaA_2018	IBD_GutInflammation	355	272	83	IndustrializedUrban	NLD	WGS
VogtmannE_2016	CRC	52	43	9	IndustrializedUrban	USA	WGS
WallenZ_2020	Parkinsons	323	250	73	IndustrializedUrban	USA	16s
WangT_2012	CRC	45	33	12	IndustrializedUrban	CHN	16s
WangX_2025	Major_Depressive_Disorder	40	33	7	IndustrializedUrban	CHN	WGS
WangY_2022	AD	13	11	2	IndustrializedUrban	CHN	16s
WeisS_2019	Parkinsons	156	122	34	IndustrializedUrban	DEU	16s
WeisS_2021	Parkinsons	18	14	4	IndustrializedUrban	DEU	16s
WirbelJ_2018	CRC	60	41	19	IndustrializedUrban	DEU	WGS
WuL_2021	AD	33	27	6	IndustrializedUrban	CHN	16s
YangJ_2020	CRC;Major_Depressive_Disorder	246	178	68	IndustrializedUrban	CHN	WGS
YangY_2021	CRC	97	71	26	IndustrializedUrban	CHN	WGS
YildirimS_2022	AD	74	53	21	IndustrializedUrban	TUR	16s
YoshidaN_2019	CVD	11	10	1	IndustrializedUrban	CHN	16s
ZackularJ_2014	CRC	30	25	5	IndustrializedUrban	USA	16s
ZhuF_2020	Schizophrenia	76	56	20	IndustrializedUrban	CHN	WGS
ZhuangX_2018	IBS	20	14	6	IndustrializedUrban	CHN	16s
Zysset-BurriD_2019	CVD	28	18	10	IndustrializedUrban	CHE	WGS

### Sheet: DS Models
Study cohort details for the studies used in disease-specific risk assessment (DS) models building
Study name	Disease Name	Total Samples	Train Samples	Test Samples	Cohort Types	Countries	Sequence Type
American_Gut_Project	CVD	80	61	19	IndustrializedUrban	USA	16s
JieZ_2017	CVD	214	156	58	IndustrializedUrban	CHN	WGS
LiX_2022	CVD	60	49	11	IndustrializedUrban	CHN	16s
LiuH_2019	CVD	186	146	40	IndustrializedUrban	CHN	16s
He	CVD	172	124	48	UrbanRuralMixed/RuralTribal	CHN	16s
MetaCardis_2020_a	CVD	363	88	275	IndustrializedUrban	FRA	WGS
SongJ_2023	CVD	120	87	33	IndustrializedUrban	KOR	16s
YoshidaN_2019	CVD	11	10	1	IndustrializedUrban	CHN	16s
Zysset-BurriD_2019	CVD	28	18	10	IndustrializedUrban	CHE	WGS
American_Gut_Project	IBD_GutInflammation	99	70	29	IndustrializedUrban	USA	16s
AmosG_2021	IBD_GutInflammation	18	13	5	IndustrializedUrban	UK	16s
ClooneyA_2020	IBD_GutInflammation	1383	1040	343	IndustrializedUrban	IRL	16s
CortezR_2021	IBD_GutInflammation	19	15	4	UrbanRuralMixed/RuralTribal	BRA	16s
GeversD_2014	IBD_GutInflammation	145	111	34	IndustrializedUrban	USA	16s
HMP_2019_ibdmdb	IBD_GutInflammation	643	475	168	IndustrializedUrban	USA	WGS
HalfvarsonJ_2017	IBD_GutInflammation	599	442	157	IndustrializedUrban	SWE	16s
KediaS_2021	IBD_GutInflammation	73	51	22	UrbanRuralMixed/RuralTribal	IND	16s
LeeK_2022	IBD_GutInflammation	35	25	10	IndustrializedUrban	ITA	WGS
He	IBD_GutInflammation	58	31	27	UrbanRuralMixed/RuralTribal	CHN	16s
LloydPriceJ_2019	IBD_GutInflammation	1180	899	281	IndustrializedUrban	USA	WGS
MarsR_2020	IBD_GutInflammation	178	139	39	IndustrializedUrban	USA	WGS
MetwaleyA_2020	IBD_GutInflammation	129	89	40	IndustrializedUrban	ESP	16s
MorganX_2012	IBD_GutInflammation	105	79	26	IndustrializedUrban	USA	16s
NielsenH_2014	IBD_GutInflammation	148	119	29	IndustrializedUrban	DNK;ESP	WGS
VilaA_2018	IBD_GutInflammation	355	272	83	IndustrializedUrban	NLD	WGS
American_Gut_Project	IBS	30	22	8	IndustrializedUrban	USA	16s
JefferyI_2020	IBS	78	59	19	IndustrializedUrban	IRL	WGS
LabusJ_2017	IBS	29	22	7	IndustrializedUrban	USA	16s
LeeJ_2020	IBS	49	37	12	IndustrializedUrban	USA	16s
LiuY_2020	IBS	66	47	19	IndustrializedUrban	CHN	16s
He	IBS	9	7	2	UrbanRuralMixed/RuralTribal	CHN	16s
SaulnierD_2011	IBS	36	28	8	IndustrializedUrban	USA	16s
ZhuangX_2018	IBS	20	14	6	IndustrializedUrban	CHN	16s
American_Gut_Project	T2D	59	50	9	IndustrializedUrban	USA	16s
DasT_2021	T2D	24	15	9	UrbanRuralMixed/RuralTribal	IND	WGS
DaviesN_2010	T2D	44	36	8	UrbanRuralMixed/RuralTribal	NZL	WGS
DoumateyA_2020	T2D	98	70	28	UrbanRuralMixed/RuralTribal	NGA	16s
GuY_2017	T2D	94	74	20	IndustrializedUrban	CHN	WGS
HMP_2019_t2d	T2D	11	8	3	IndustrializedUrban	USA	WGS
HernandezD_2023	T2D	216	165	51	UrbanRuralMixed/RuralTribal	MEX	16s
KarlssonF_2013	T2D	53	45	8	IndustrializedUrban	SWE;DEU;DNK;HUN;EST;FIN;SVK	WGS
MetaCardis_2020_a	T2D	792	404	388	IndustrializedUrban	FRA	WGS
MicroDiab_India	T2D	157	115	42	UrbanRuralMixed/RuralTribal	IND	16s
Microdiab_DNK	T2D	141	101	40	IndustrializedUrban	DNK	16s
SanchezA_2023	T2D	21	16	5	UrbanRuralMixed/RuralTribal	MEX	16s
TianN_2023	T2D	393	297	96	IndustrializedUrban	CHN	WGS
BaxterN_2016	CRC	50	38	12	IndustrializedUrban	USA	16s
BoseM_2023	CRC	46	37	9	UrbanRuralMixed/RuralTribal	IND	16s
ChenW_2012	CRC	21	16	5	IndustrializedUrban	CHN	16s
FlemerB_2018	CRC	93	70	23	IndustrializedUrban	IRL	16s
HanniganG_2017	CRC	27	18	9	IndustrializedUrban	CAN	WGS
NhungP_2024	CRC	43	34	9	UrbanRuralMixed/RuralTribal	VNM	16s
ThomasA_2018a	CRC	29	22	7	IndustrializedUrban	ITA	WGS
ThomasA_2018b	CRC	32	24	8	IndustrializedUrban	ITA	WGS
UlgerY_2024	CRC	13	9	4	IndustrializedUrban	TUR	16s
VogtmannE_2016	CRC	52	43	9	IndustrializedUrban	USA	WGS
WangT_2012	CRC	45	33	12	IndustrializedUrban	CHN	16s
WirbelJ_2018	CRC	60	41	19	IndustrializedUrban	DEU	WGS
YangJ_2020	CRC	92	66	26	IndustrializedUrban	CHN	WGS
YangY_2021	CRC	97	71	26	IndustrializedUrban	CHN	WGS
ZackularJ_2014	CRC	30	25	5	IndustrializedUrban	USA	16s
BedarfJ_2017	Parkinsons	31	25	6	IndustrializedUrban	DEU	WGS
BoertienJ_2022	Parkinsons	192	132	60	IndustrializedUrban	NLD	16s
BoktorJ_2022	Parkinsons	94	66	28	IndustrializedUrban	USA	WGS
ChenS_2022	Parkinsons	58	43	15	IndustrializedUrban	TWN	WGS
CirsteaM_2023	Parkinsons	197	146	51	IndustrializedUrban	CAN	16s
ClasenF_2025	Parkinsons	61	45	16	IndustrializedUrban	TUR	WGS
DuruI_2024	Parkinsons	68	51	17	IndustrializedUrban	FIN	WGS
GuoX_2022	Parkinsons	223	171	52	IndustrializedUrban	JPN	16s
HeintzBuschartA_2017	Parkinsons	36	25	11	IndustrializedUrban	DEU	16s
Hill-BurnsE_2017	Parkinsons	206	168	38	IndustrializedUrban	CHN	16s
HopfnerF_2017	Parkinsons	29	20	9	IndustrializedUrban	DEU	16s
HuangB_2023	Parkinsons	36	29	7	IndustrializedUrban	HKG	16s
JoS_2022a	Parkinsons	81	60	21	IndustrializedUrban	KOR	WGS
JoS_2022b	Parkinsons	88	59	29	IndustrializedUrban	KOR	16s
MaoL_2021	Parkinsons	38	25	13	IndustrializedUrban	CHN	WGS
MicroDiab_India	Parkinsons	141	97	44	UrbanRuralMixed/RuralTribal	IND	16s
QianY_2018	Parkinsons	45	29	16	IndustrializedUrban	CHN	16s
ScheperjansF_2015	Parkinsons	74	61	13	IndustrializedUrban	FIN	16s
TanA_2021	Parkinsons	103	85	18	IndustrializedUrban	USA	16s
WallenZ_2020	Parkinsons	323	250	73	IndustrializedUrban	USA	16s
WeisS_2019	Parkinsons	156	122	34	IndustrializedUrban	DEU	16s
WeisS_2021	Parkinsons	18	14	4	IndustrializedUrban	DEU	16s
CekanaviciuteE_2017	MS	64	39	25	IndustrializedUrban	USA	16s
ChoileainS_2020	MS	26	23	3	IndustrializedUrban	USA	16s
KaurG_2025	MS	84	63	21	UrbanRuralMixed/RuralTribal	IND	16s
LingZ_2020	MS	22	17	5	IndustrializedUrban	CHN	16s
MirzaA_2024	MS	27	19	8	IndustrializedUrban	CAN	16s
MolesL_2024	MS	60	48	12	IndustrializedUrban	ESP	16s
ProbstelA_2020	MS	80	63	17	IndustrializedUrban	USA	16s
SchwerdtfegerL_2025	MS	561	425	136	IndustrializedUrban	USA	16s
ShrodeR_2023	MS	31	22	9	IndustrializedUrban	USA	16s
TakewakiD_2020a	MS	98	76	22	IndustrializedUrban	CHN	WGS
TakewakiD_2020b	MS	98	68	30	IndustrializedUrban	CHN	16s
ChenH_2022	Major_Depressive_Disorder	10	9	1	IndustrializedUrban	TWN	16s
DuJ_2025	Major_Depressive_Disorder	43	36	7	IndustrializedUrban	CHN	WGS
KovtunA_2022	Major_Depressive_Disorder	36	26	10	IndustrializedUrban	RUS	WGS
LiuP_2022	Major_Depressive_Disorder	24	14	10	IndustrializedUrban	CHN	16s
WangX_2025	Major_Depressive_Disorder	40	33	7	IndustrializedUrban	CHN	WGS
YangJ_2020	Major_Depressive_Disorder	154	112	42	IndustrializedUrban	CHN	WGS
DonnellM_2022	Schizophrenia	22	20	2	IndustrializedUrban	AUS	16s
FanY_2022	Schizophrenia	63	47	16	IndustrializedUrban	CHN	WGS
LingZ_2022	Schizophrenia	90	64	26	IndustrializedUrban	CHN	16s
NguyenT_2021	Schizophrenia	73	57	16	IndustrializedUrban	USA	16s
ShenY_2018	Schizophrenia	64	43	21	IndustrializedUrban	CHN	16s
TaoS_2025	Schizophrenia	46	38	8	IndustrializedUrban	CHN	WGS
ZhuF_2020	Schizophrenia	76	56	20	IndustrializedUrban	CHN	WGS
JiaL_2025	AD	122	88	34	IndustrializedUrban	CHN	WGS
LiuG_2025	AD	100	78	22	IndustrializedUrban	CHN	16s
RiveraV_2025	AD	51	38	13	IndustrializedUrban	PRI	16s
WangY_2022	AD	13	11	2	IndustrializedUrban	CHN	16s
WuL_2021	AD	33	27	6	IndustrializedUrban	CHN	16s
YildirimS_2022	AD	74	53	21	IndustrializedUrban	TUR	16s
KaiyrlykyzyA_2022	AD	41	32	9	UrbanRuralMixed/RuralTribal	KAZ	16s
UedaA_2021	AD	14	9	5	IndustrializedUrban	JPN	16s;WGS
