## Supplementary material for "MifRix: An Integrated microbiome framework for predicting generic and disease-specific risks investigating inter-disease diagnostic cross-talks and intra-disease signature variability": Table S3

### Sheet: Title
				Table S3. Individual model wise performances (AUC, Recall, Specificity and Accuracy) for each disease (in DS models) in the testing dataset using A. AP B. FP and the overall median performance for each disease in both AP and FP along with the number of features used for training the models after feature selection have been shown in C. Number of features (taxa in AP and functions in FP) as well as…

### Sheet: A. MifRix-AP
Disease	ModelName	AUC	Recall	Specificity	Accuracy
AD	ExtraTrees	0.956101	0.910714	0.873141	0.874286
AD	GradientBoosting	0.98073	0.946429	0.926747	0.927347
CRC	CatBoost	0.966605	0.918033	0.882589	0.884354
CRC	GradientBoosting	0.962066	0.901639	0.886884	0.887619
CRC	KNeighbors	0.762171	0.677596	0.690722	0.690068
CRC	LightGBM	0.963416	0.896175	0.882589	0.883265
CRC	LogisticRegression	0.69132	0.726776	0.564147	0.572245
CVD	HistGradientBoosting	0.924277	0.832323	0.862579	0.858503
CVD	KNeighbors	0.817069	0.767677	0.749371	0.751837
CVD	XGBoost	0.918358	0.79596	0.858176	0.849796
IBD_GutInflammation	GradientBoosting	0.990524	0.944487	0.963835	0.957007
IBD_GutInflammation	LightGBM	0.990065	0.939861	0.953743	0.948844
IBD_GutInflammation	NaiveBayes	0.800506	0.932922	0.570648	0.698503
IBS	CatBoost	0.983759	0.975309	0.883695	0.885714
IBS	LightGBM	0.979949	0.950617	0.915415	0.91619
IBS	NaiveBayes	0.826958	0.876543	0.701169	0.705034
MS	CatBoost	0.985429	0.930556	0.947741	0.946395
MS	KNeighbors	0.862613	0.857639	0.740183	0.749388
MS	LightGBM	0.981493	0.920139	0.936817	0.93551
MS	NaiveBayes	0.784414	0.881944	0.617065	0.637823
MS	RandomForest	0.969179	0.90625	0.883082	0.884898
Parkinsons	CatBoost	0.980539	0.921739	0.927742	0.926803
Parkinsons	ExtraTrees	0.962918	0.933913	0.874839	0.884082
Parkinsons	GradientBoosting	0.981088	0.930435	0.925806	0.926531
Parkinsons	KNeighbors	0.800006	0.801739	0.690323	0.707755
Schizophrenia	LightGBM	0.974466	0.963303	0.864274	0.867211
Schizophrenia	RandomForest	0.968916	0.944954	0.839877	0.842993
T2D	GradientBoosting	0.979214	0.975955	0.918127	0.929252
T2D	LightGBM	0.982932	0.988685	0.921159	0.93415
T2D	NaiveBayes	0.88716	0.891089	0.669811	0.712381
control	ExtraTrees	0.939102	0.922721	0.804279	0.849134
control	LightGBM	0.959919	0.912381	0.870128	0.886129
control	RandomForest	0.924052	0.895238	0.805275	0.839345
major_depressive_disorder	CatBoost	0.989504	0.961039	0.946637	0.946939
major_depressive_disorder	ExtraTrees	0.974723	0.974026	0.832129	0.835102
major_depressive_disorder	NaiveBayes	0.834625	0.948052	0.697332	0.702585

### Sheet: B. MifRix-FP
Disease	ModelName	AUC	Recall	Specificity	Accuracy
AD	GradientBoosting	0.964391	0.919643	0.910188	0.910476
AD	HistGradientBoosting	0.960206	0.910714	0.899242	0.899592
CRC	HistGradientBoosting	0.966351	0.901639	0.912371	0.911837
CRC	KNeighbors	0.740447	0.68306	0.648339	0.650068
CRC	LightGBM	0.966906	0.901639	0.905212	0.905034
CRC	LogisticRegression	0.784191	0.721311	0.658076	0.661224
CVD	CatBoost	0.927457	0.820202	0.872642	0.865578
CVD	ExtraTrees	0.884983	0.775758	0.816038	0.810612
IBD_GutInflammation	BaggingClassifier	0.969794	0.892059	0.941127	0.92381
IBD_GutInflammation	NaiveBayes	0.701811	0.942945	0.399495	0.591293
MS	HistGradientBoosting	0.979574	0.902778	0.950103	0.946395
MS	LogisticRegression	0.881399	0.836806	0.739002	0.746667
Parkinsons	ExtraTrees	0.956485	0.914783	0.88	0.885442
Parkinsons	KNeighbors	0.82602	0.810435	0.676452	0.697415
Schizophrenia	CatBoost	0.966899	0.944954	0.836231	0.839456
Schizophrenia	LightGBM	0.969686	0.954128	0.895681	0.897415
Schizophrenia	NaiveBayes	0.716781	0.93578	0.363152	0.380136
Schizophrenia	RandomForest	0.9654	0.944954	0.883623	0.885442
T2D	ExtraTrees	0.961106	0.950495	0.854447	0.872925
T2D	LightGBM	0.978549	0.949081	0.925876	0.93034
T2D	LogisticRegression	0.855001	0.937765	0.629717	0.68898
T2D	NaiveBayes	0.836897	0.922207	0.548854	0.62068
control	ExtraTrees	0.941535	0.906395	0.842428	0.866653
control	GradientBoosting	0.951257	0.901224	0.867142	0.880049
control	RandomForest	0.942457	0.907483	0.841599	0.86655
major_depressive_disorder	ExtraTrees	0.962313	0.935065	0.85881	0.860408
major_depressive_disorder	LightGBM	0.985728	0.974026	0.951362	0.951837

### Sheet: C. Overall_Model
	AP				FP
GD	186	0.921633	0.820202	0.944475	132	0.911837	0.844585	0.945481
	AP				FP
Disease	Features after Feature Selection	Recall	Specificity	AUC	Features after Feature Selection	Recall	Specificity	AUC
AD	173	0.955357	0.924782	0.980792	77	0.928571	0.912153	0.96593
CRC	175	0.928962	0.869989	0.966194	110	0.928962	0.902062	0.945922
CVD	192	0.854545	0.858805	0.925319	101	0.822222	0.868868	0.920376
IBD	171	0.952197	0.953743	0.98818	124	0.940632	0.6291	0.946769
IBS	131	0.975309	0.893434	0.983024	62	0.938272	0.90985	0.968136
MDD	156	0.987013	0.906059	0.990612	83	0.974026	0.945525	0.980714
MS	186	0.947917	0.917921	0.983448	88	0.920139	0.943017	0.967715
PD	189	0.951304	0.918065	0.978115	105	0.893913	0.833548	0.93207
SCZ	182	0.972477	0.860909	0.975461	70	0.93207	0.862591	0.972428
T2D	171	0.991513	0.912736	0.982175	99	0.977369	0.841644	0.968423
