## Supplementary material for "MifRix: An Integrated microbiome framework for predicting generic and disease-specific risks investigating inter-disease diagnostic cross-talks and intra-disease signature variability": Table S4

### Sheet: Title
				Table S4. Cohort characteristics of the unseen validation datasets used for (A) Generic Disease (GD) risk assessment, reported with accuracy and (B) Diseases-specific (DS) risk assessment, reported with accuracy (where recall is equivalent to accuracy due to the single-class nature of the microbiome samples)

### Sheet: A. GD_Val
Study cohort details for the studies used in Generic Disease risk assessment (GD) unseen validation
Study Name	n_samples	Disease	Countries	Cohort Type	Sequence Type	Accuracy_AP	Accuracy_FP	Accuracy_composite	Best performance
AhoV_2019	266	Parkinsons	FIN	IndustrializedUrban	16s	0.97	0.974	0.974	composite
AltomareA_2021	163	IBS	ITA	IndustrializedUrban	16s	0.46	0.472	0.472	composite
BoussametL_2024	24	MS	FRA	IndustrializedUrban	16s	0.583	0.583	0.583	composite
DavidL_2015	33	Acute Diarrhoea	BGD	UrbanRuralMixed/RuralTribal	WGS	0.758	0.818	0.758	FP
DongY_2023	67	CVD	CHN	IndustrializedUrban	16s	0.522	0.522	0.522	composite
DongZ_2023	90	Major Depressive Disorder	CHN	IndustrializedUrban	WGS	0.667	0.667	0.667	composite
FengQ_2015	80	CRC;T2D;Polyps	AUT	IndustrializedUrban	WGS	0.95	0.963	0.95	FP
ForbesJ_2018	169	IBD_GutInflammation;MS	CAN	IndustrializedUrban	16s	0.734	0.734	0.728	equal
HallA_2017	259	IBD_GutInflammation	USA	IndustrializedUrban	WGS	0.83	0.788	0.799	AP
JangiS_2016	210	MS	USA	IndustrializedUrban	16s	0.605	0.614	0.624	composite
LiB_2019	60	AD	CHN	IndustrializedUrban	16s	0.651	0.5	0.5	AP
LiJ_2014	229	T2D;IBD_GutInflammation	DNK;CHN;ESP	IndustrializedUrban	WGS	0.5	0.86	0.856	FP
LiJ_2017	196	hypertension	CHN	IndustrializedUrban	WGS	0.878	0.714	0.714	AP
LiangY_2022	152	Schizophrenia	CHN	IndustrializedUrban	WGS	0.725	0.651	0.651	AP
LiuT_2020	128	IBS	CHN	IndustrializedUrban	16s	0.656	0.656	0.656	composite
PietrucciD_2019	152	Parkinsons	ITA	IndustrializedUrban	16s	0.553	0.539	0.546	AP
QinJ_2012	361	T2D	CHN	IndustrializedUrban	WGS	0.873	0.989	0.983	FP
SankaranarayananK_2015	37	T2D	USA	IndustrializedUrban	WGS	0.865	0.865	0.892	composite
SchirmerM_2018	83	IBD_GutInflammation	USA	IndustrializedUrban	WGS	0.759	0.711	0.711	AP
SunZ_2022	98	Covid	CHN	IndustrializedUrban	WGS	0.99	0.99	0.99	composite
TomizawaY_2020	246	Depression	JPN	IndustrializedUrban	16s	1	0.976	0.988	AP
WedenojaS_2022	144	CLD	SWE	IndustrializedUrban	16s	0.986	0.979	0.979	AP
WillingB_2010	79	IBD_GutInflammation	SWE	IndustrializedUrban	16s	0.57	0.481	0.468	AP
YachidaS_2019	576	CRC;Polyps	JPN	IndustrializedUrban	WGS	0.701	0.786	0.785	FP
YanF_2022	100	Schizophrenia	CHN	IndustrializedUrban	16s	0.58	0.61	0.62	composite
YeZ_2018	65	BD	CHN	IndustrializedUrban	WGS	0.323	0.323	0.323	composite
YoshidaN_2018	60	CVD	JPN	IndustrializedUrban	16s	0.95	1	1	composite
YuJ_2015	128	CRC;T2D	CHN	IndustrializedUrban	WGS	0.703	0.688	0.695	AP
ZellerG_2014	114	CRC	FRA	IndustrializedUrban	WGS	0.912	0.956	0.956	composite
ZhangY_2022	106	Parkinsons	CHN	IndustrializedUrban	16s	0.972	0.953	0.953	AP
ZhouY_2020	88	Postpartum Depressive Disorder	CHN	IndustrializedUrban	16s	0.693	0.75	0.739	FP
ZhuangZ_2018	86	AD	CHN	IndustrializedUrban	16s	0.5	0.488	0.488	AP

### Sheet: B. DS_Val
Study cohort details for the studies used in disease-specific risk assessment (DS) unseen validation
study_name	n_samples	Disease	Countries	Cohort Type	Sequence Type	Accuracy_AP	Accuracy_FP	Accuracy_composite	Best performance
AhoV_2019	136	Parkinsons	FIN	IndustrializedUrban	16s	1	1	1	composite
AltomareA_2021	77	IBS	ITA	IndustrializedUrban	16s	0.494	0.675	0.481	FP
BoussametL_2024	13	MS	FRA	IndustrializedUrban	16s	1	0.923	0.923	AP
DongY_2023	35	CVD	CHN	IndustrializedUrban	16s	1	1	1	composite
DongZ_2023	60	Major Depressive Disorder	CHN	IndustrializedUrban	WGS	1	0.983	1	composite
FengQ_2015	46	CRC	AUT	IndustrializedUrban	WGS	0.925	0.975	0.957	FP
ForbesJ_2018	40	MS	CAN	IndustrializedUrban	16s	1	0.95	1	composite
HallA_2017	185	IBD_GutInflammation	USA	IndustrializedUrban	WGS	0.703	0.897	0.659	FP
JangiS_2016	122	MS	USA	IndustrializedUrban	16s	0.959	0.861	0.885	AP
LiB_2019	30	AD	CHN	IndustrializedUrban	16s	0.967	0.933	0.967	composite
LiJ_2014_IBD	140	IBD_GutInflammation	DNK;CHN;ESP	IndustrializedUrban	WGS	0.721	0.957	0.75	FP
LiJ_2014_T2D	79	T2D	DNK;CHN;ESP	IndustrializedUrban	WGS	0.823	0.937	0.848	FP
LiangY_2022	99	Schizophrenia	CHN	IndustrializedUrban	WGS	0.808	0.778	0.778	AP
LiuT_2020	84	IBS	CHN	IndustrializedUrban	16s	0.917	0.726	0.774	AP
PietrucciD_2019	80	Parkinsons	ITA	IndustrializedUrban	16s	0.438	0.975	0.525	FP
QinJ_2012	169	T2D	CHN	IndustrializedUrban	WGS	0.852	0.882	0.817	FP
SankaranarayananK_2015	19	T2D	USA	IndustrializedUrban	WGS	0.842	0.737	0.737	AP
SchirmerM_2018	65	IBD_GutInflammation	USA	IndustrializedUrban	WGS	0.877	0.969	0.862	FP
WillingB_2010	44	IBD_GutInflammation	SWE	IndustrializedUrban	16s	0.727	0.932	0.727	FP
YachidaS_2019	258	CRC	JPN	IndustrializedUrban	WGS	0.671	0.744	0.651	FP
YanF_2022	50	Schizophrenia	CHN	IndustrializedUrban	16s	0.9	0.9	0.88	equal
YoshidaN_2018	30	CVD	JPN	IndustrializedUrban	16s	0.733	0.733	0.733	composite
YuJ_2015_CRC	74	CRC	CHN	IndustrializedUrban	WGS	0.911	0.978	0.878	FP
YuJ_2015_T2D	45	T2D	CHN	IndustrializedUrban	WGS	0.812	0.938	0.622	FP
ZellerG_2014	53	CRC	FRA	IndustrializedUrban	WGS	0.943	0.925	0.925	AP
ZhangY_2022	106	Parkinsons	CHN	IndustrializedUrban	16s	0.736	0.726	0.689	AP
ZhuangZ_2018	43	AD	CHN	IndustrializedUrban	16s	0.953	0.953	0.977	composite
