## Supplementary material for "MifRix: An Integrated microbiome framework for predicting generic and disease-specific risks investigating inter-disease diagnostic cross-talks and intra-disease signature variability": Table S13

### Sheet: Title
				Table S13. Associated Literatures to the disease-pairs which show consistent associations across all three variants of MifRix (MifRix-AP, MifRix-FP and MifRix-final-score) in both testing and unseen datasets.

### Sheet: Sheet1
Disease 1	Disease 2	Association	Literature
AD	SCZ	Positive	https://link.springer.com/article/10.1038/s41398-019-0592-5, https://link.springer.com/article/10.1038/s41398-025-03348-w, https://academic.oup.com/braincomms/article/7/2/fcaf112/8109659
CRC	MS	Negative				No Literature Found
CRC	PD	Negative	https://link.springer.com/article/10.1186/s12883-025-04206-4, https://onlinelibrary.wiley.com/doi/10.1002/ibra.12193
CRC	IBS	Negative	https://www.nature.com/articles/bjc201165, https://journals.lww.com/ajg/abstract/2022/05000/irritable_bowel_syndrome_and_long_term_risk_of.23.aspx
CRC	T2D	Positive	https://www.sciencedirect.com/science/article/pii/S2949819824000141, https://onlinelibrary.wiley.com/doi/abs/10.1111/ajco.13428, https://journals.lww.com/ajg/fulltext/2020/07000/personal_history_of_diabetes_as_important_as.24.aspx
CVD	SCZ	Positive	https://www.sciencedirect.com/science/article/abs/pii/S0022395613002239, https://journals.plos.org/plosmedicine/article?id=10.1371%2Fjournal.pmed.1003960, https://www.mdpi.com/2076-3425/15/9/974
CVD	MDD	Negative
CVD	AD	Positive	https://www.sciencedirect.com/science/article/pii/S2405650225000449?via%3Dihub, https://journals.sagepub.com/doi/10.1177/25424823251370646
CVD	MS	Negative
CVD	T2D	Positive	https://www.sciencedirect.com/science/article/pii/S1931312820303437, https://www.mdpi.com/2072-6643/13/8/2679
IBS	T2D	Negative
MDD	MS	Negative
MDD	IBS	Negative
MDD	PD	Negative
MS	IBD	Negative
MS	T2D	Negative	https://www.sciencedirect.com/science/article/pii/S2405844022024847
PD	IBS	Positive	https://www.nature.com/articles/s41531-020-00145-8, 10.1016/j.parkreldis.2023.105496 External Link
PD	SCZ	Positive	https://www.biologicalpsychiatryjournal.com/article/S0006-3223(20)30061-5/abstract, https://movementdisorders.onlinelibrary.wiley.com/doi/10.1002/mds.28484
PD	MS	Positive	https://pmc.ncbi.nlm.nih.gov/articles/PMC4187336/, https://jnnp.bmj.com/content/93/11/1209, https://journals.lww.com/adbm/fulltext/2016/05000/co_occurrence_of_multiple_sclerosis_and_parkinson.75.aspx
T2D	IBD	Positive	https://www.mdpi.com/2077-0383/8/3/343, https://www.cghjournal.org/article/S1542-3565%2819%2931021-3/fulltext
