## Supplementary material for "MifRix: An Integrated microbiome framework for predicting generic and disease-specific risks investigating inter-disease diagnostic cross-talks and intra-disease signature variability": Table S14

### Sheet: Sheet1
Table S14. Details study-cohorts used in the analysis to showcase the applicability of MifRix framework
Sl.No.	Study Name	Total samples	Sequence Type	Countries	Cohort Type	Description	DOI
1	FengQ_2015	41	WGS	AUT	IndustrializedUrban	We considered microbiomes from those individuals having polyps which is a pre-disease condition of colorectal cancer (CRC) and we investigated whether these microbiomes show elevated risk toward any particular disease.	https://doi.org/10.1038/ncomms7528
2	YachidaS_2019	41	WGS	JPN	IndustrializedUrban	We considered microbiomes from those individuals having polyps which is a pre-disease condition of colorectal cancer (CRC) and we investigated whether these microbiomes show elevated risk toward any particular disease.	https://doi.org/10.1038/s41591-019-0458-7
3	ZellerG_2014	35	WGS	FRA	IndustrializedUrban	We considered microbiomes from those individuals having polyps which is a pre-disease condition of colorectal cancer (CRC) and we investigated whether these microbiomes show elevated risk toward any particular disease.	https://doi.org/10.15252/msb.20145645
4	DwiyantoJ_2023	199	WGS	MYS	IndustrializedUrban	This study has been utilized to explore the ethnicity-specific risk scores towards Type 2 Diabetes as the ethnicity-wise information of elevated blood pressure level and obesity were available.	https://doi.org/10.1038/s41522-023-00425-0
5	NUAGE	1228	16s	ITA	IndustrializedUrban	Investigating whether MifRix could measure intervention efficacy of the NU-AGE Mediterranean-diet (MED-diet)	https://doi.org/10.1136/gutjnl-2019-319654
6	DavarD_2021	182	WGS	USA	IndustrializedUrban	The variation in the change (post-FMT - baseline) in generic disease risk between the responders and non-responders was explored	https://doi.org/10.1126/science.abf3363
7	PRJEB115184	99	WGS	IND	UrbanRuralMixed/RuralTribal	The change in GD-based MifRix-final score was compared between FMT donors and patients with UC. We then assessed whether changes (Δ) in GD-based MifRix-final disease risk were associated with changes in CDAI. Finally, changes in GD-based MifRix-final scores were compared between remitters and non-remitters.
8	KongL_2020	41	WGS	FRA	IndustrializedUrban	The variation in the change (post-FMT - baseline) in generic disease risk between the responders and non-responders was explored	https://doi.org/10.1053/j.gastro.2020.08.045
9	KumpP_2017	39	WGS	AUS	IndustrializedUrban	The variation in the change (post-FMT - baseline) in generic disease risk between the responders and non-responders was explored	https://doi.org/10.1111/apt.14387
